# Large genetic divergence underpins cryptic local adaptation across ecological and evolutionary gradients

**DOI:** 10.1101/2021.12.05.471216

**Authors:** Morgan M. Sparks, Joshua C. Kraft, Kliffi M. Subida Blackstone, Gordon G. McNickle, Mark R. Christie

## Abstract

Environmentally covarying local adaptation is a form of cryptic local adaptation in which the covariance of the genetic and environmental effects on a phenotype obscures the divergence between locally adapted genotypes. Here, we systematically document the magnitude and drivers of the genetic effect (V_G_) for two forms of environmentally covarying local adaptation: counter- and cogradient variation. Using a hierarchical Bayesian meta-analysis, we calculated the overall effect size of V_G_ as 1.05 and 2.13 for populations exhibiting countergradient or cogradient variation, respectively. These results indicate that the genetic contribution to phenotypic variation represents a 1.05 to 2.13 standard deviation change in trait value between the most disparate populations depending on if populations are expressing counter- or cogradient variation. We also found that while there was substantial variance among abiotic and biotic covariates, the covariates with the largest mean effects were temperature (2.41) and gamete size (2.81). Our results demonstrate the pervasiveness and large genetic effects underlying environmentally covarying local adaptation in wild populations and highlights the importance of accounting for these effects in future studies.
