## Supplemental Metadata Table for "Large genetic divergence underpins cryptic local adaptation across ecological and evolutionary gradients"

### Sheet: Sheet1
	Title	Year	Class	Species	Gradient	number of traits	Trait type	Counter or Co	Data collection	Number of populations	Number of Treatments	Experiment type (CG or RT)	distance between analyzed (a and b) populations (km)	elevation between analyzed (a and b) populations (m)	notes
Imsland et al. 2001	Variation in food intake, food conversion efficiency and growth of juvenile turbot from different geographic strains	2001	Actinopterygii	Scophthalmus maximus	latitude	2	physiological	counter	both	3	3		1554
Trussel and Etter 2001	Integrating Genetic and Environmental Forces that Shape the Evolution of Geographic Variation in a Marine Snail	2001	Gastropoda	Littorina obtusata	latitude	2	physiological	both	graph	2	2		254
Trussel 2002	Evidence of countergradient variation in the growth of an intertidal snail in response to water velocity	2002	Gastropoda	Littorina obtusata	wave action	4	physiological	counter	graph	2	2
Li et al. 2018a	Latitudinal and temperature-dependent variation in embryonic development rate and offspring performance in a freshwater turtle	2018	Reptilia	Pelodiscus sinensis	latitude	1	physiological	counter	graph	3	2		1563		1,36.783_2,22.7167
Yamahira and Conover 2002	INTRA‐ VS. INTERSPECIFIC LATITUDINAL VARIATION IN GROWTH: ADAPTATION TO TEMPERATURE OR SEASONALITY?	2002	Actinopterygii	Menidia peninsulae	temperature	2	physiological	counter	graph	4	5
Lindgren and Laurila 2009	Phsyiological variation along a geographical gradient: is growth rate correlated with routine metabolic rate in Rana temporaria tadpoles	2009	Amphibia	Rana temporaria	latitude	1	physiological	counter	graph	7	1		1402
Kokita 2003	Potential latitudinal variation in egg size and number of a geographically widespread reef fish, revealed by common-environment experiments	2003	Actinopterygii	Pomacentrus coelestis	temperature	2	physiological	counter	graph	3	3		943
Laugen et al. 2003	Latitudinal countergradient variation in the common frog(Rana temporaria) development rates – evidence for localadaptation	2003	Amphibia	Rana temporaria	latitude	1	physiological	counter	graph	5	3		1489		Photosynthetic photon flux density (PPFD)
Kokita 2004	Latitudinal compensation in female reproductive rate of a geographically widespread reef fish	2004	Actinopterygii	Pomacentrus coelestis	latitude	1	physiological	counter	graph	3	3		943
Nylin et al. 1996	Reaction norms for age and size at maturity in Lasiommata butterflies: predictions and tests	1996	Insecta	Lasiommata petropolitana	latitude	2	physiological	counter	table	2	4		223
Tang et al. 2017	Latitudinal cogradient variation of development time and growth rate and a negative latitudinaly body weight cline in a widely distributed cabbage beetle	2017	Insecta	Colaphellus bowringi	latitude	4	developmental	co	table	6	6		2332		split between males and females
Liess et al. 2013	Hot tadpoles from cold environments need morenutrients–life history and stoichiometry reflectslatitudinal adaptation	2013	Amphibia	Rana temporaria	latitude	3	physiological	counter	graph	5	2		3363
Shama et al. 2011	Latitudinal and voltinism compensation shape thermal reaction norms for growth rate	2011	Insecta	Ischnura elegans	latitude	1	physiological	counter	graph	2	3		535
Pardo and Johnson 2005	Explaining variation in life-history traits: growth rate, size, and fecundity in a marine snail across an environmental gradient lacking predators	2005	Gastropoda	Littorina saxatilis	wave action	1	physiological	counter	graph	2	2	RT
Lindgren and Laurila 2005	Proximate causes of adaptive growth rates: growth efficiency variation among latitudinal populations of Rana temporaria	2005	Amphibia	Rana temporaria	latitude	2	physiological	counter	graph	8	2	CG	1445		used body size corrected
Oufiero and Angilletta 2006; exp 1	CONVERGENT EVOLUTION OF EMBRYONIC GROWTH AND DEVELOPMENT IN THE EASTERN FENCE LIZARD (SCELOPORUS UNDULATUS)	2006	Reptilia	Sceloporus undulatus	latitude	2	physiological	counter	graph	2	2	CG	932
Oufiero and Angilletta 2006; exp 2	CONVERGENT EVOLUTION OF EMBRYONIC GROWTH AND DEVELOPMENT IN THE EASTERN FENCE LIZARD (SCELOPORUS UNDULATUS)	2006	Reptilia	Sceloporus undulatus	latitude	2	physiological	counter	graph	3	2	CG	703
Du et al. 2010	Physiological basis of geographic variation in rates of embryonic development within a widespread lizard species	2010	Reptilia	Sceloporus undulatus	latitude	1	development	counter	Graph	3	2	CG	1282
Marcil et al. 2006	Genetic and environmental components of phenotypic variation in body shape among populations of Atlantic cod (Gadus morhua L.)	2006	Actinopterygii	Gadus morhua	temperature	1	physiological	counter	graph	3	2	CG
Finstad and Forseth 2006	Adaptation to ice-cover conditions in Atlantic salmon, Salmo salar L.	2006	Actinopterygii	Salmo salar	latitude	2	physiological	counter	graph	6	2	CG	1229
Sanford et al. 2006	Larval tolerance, gene flow, and the northern geographic range limit of fiddler crabs	2006	Malacostraca	Minuca pugnax	latitude	1	physiological	counter	graph	2	4	CG	65
Yamahira et al. 2007	Inter‐and intrapopulation variation in thermal reaction norms for growth rate: evolution of latitudinal compensation in ectotherms with a genetic constraint	2007	Actinopterygii	Oryzias latipes	latitude	1	physiological	counter	graph	3	6	CG	576
Laurila et al. 2008	Antipredator defenses along a latitudinal gradient in Rana temporaria	2008	Amphibia	Rana temporaria	latitude	2	physiological	counter	graph	7	2	CG	1448
Sniegula et al 2012, puella	Differentiation in developmental rate across geographic regions: a photoperiod driven latitude compensating mechanism?	2012	Insecta	Coenagrion puella	latitude	1	physiological	counter	graph	5	2		896
Sniegula et al 2012, pulchellum	Differentiation in developmental rate across geographic regions: a photoperiod driven latitude compensating mechanism?	2012	Insecta	Coenagrion pullchellum	latitude	1	physiological	counter	graph	5	2		896
Sommer and Pearman 2003	Quantitative Genetic Analysis of Larval Life History Traits in Two Alpine Populations of Rana temporaria	2003	Amphibia	Rana temporaria	elevation	1	physiological	counter	graph	2	2	CG		1080
Conover and Present 1990	Countergradient variation in growth rate: compensation for length of the growing season among Atlantic silversides from different latitudes	1997	Actinopterygii	Menidia menidia	latitude	1	physiological	counter	graph	3	4	CG
Nicieza et al. 1994	Variation in digestive performance between geographically disjunct populations of Atlantic salmon: countergradient in passage time and digestion rate	1994	Actinopterygii	Salmo salar	latitude	1	physiological	counter	graph	2	3	CG	1667
Schultz et al. 1996	Countergradient Variation in Growth Among Newly Hatched Fundulus Heteroclitus: Geographic Differences Revealed by Common-Environment Experiments	1996	Actinopterygii	Fundulus heteroclitus	latitude	3	physiological	counter	graph	5	3	CG	1289		Exp 1 and 2 are generations 1 and 2
Dittman 1997	Latitudinal compensation in oyster ciliary activity	1997	Bivalvia	Crassostrea virginica	latitude	1	physiological	counter	graph	2	4	CG	218
Brown et al. 1998	Variation in Larval Growth Rate among Striped Bass Stocks from Different Latitudes	1998	Actinopterygii	Morone saxatilis	latitude	2	physiological	counter	graph	4	2	CG
Arnett and Gotelli 1999	GEOGRAPHIC VARIATION IN LIFE‐HISTORY TRAITS OF THE ANT LION, MYRMELEON IMMACULATUS: EVOLUTIONARY IMPLICATIONS OF BERGMANN'S RULE	1999	Insecta	Myrmeleon immaculatus	latitude	3	physiological	counter	graph	2	2	CG	783		used only high food temperatures, made measurements for latitude equidistant between sampling populations
Billerbeck et al. 2000	Adaptive variation in energy acquisition and allocation among latitudinal populations of the Atlantic silverside	2000	Actinopterygii	Menidia menidia	latitude	4	physiological	counter	graph	2	2	CG			only measured one trait because couldn't parse sample size on other 3
Jonassen et al. 2000	Geographic variation in growth and food conversion efficiency of juvenile Atlantic halibut related to latitude	2000	Actinopterygii	Hippoglossus hippoglossus	latitude	2	physiological	counter	graph	3	4	CG	2334
Trussell 2000	PHENOTYPIC CLINES, PLASTICITY, AND MORPHOLOGICAL TRADE‐OFFS IN AN INTERTIDAL SNAIL	2000	Gastropoda	Littorina obtusata	latitude	2	physiological	counter	graph	2	2	RT	250
Secor et al. 2000	Effect of Temperature and Salinity on Growth Performance in Anadromous (Chesapeake Bay) and Nonanadromous (Santee-Cooper) Strains of Striped Bass Morone saxatilis	2000	Actinopterygii	Morone saxatilis	salinity	1	physiological	counter	graph	2	3	CG
Imsland et al. 2000a	Intraspecific Differences in Physiological Efficiency of Juvenile Atlantic Halibut Hippoglossus hippoglossus	2000	Actinopterygii	Hippoglossus hippoglossus	latitude	3	physiological	counter	table	3	4	CG	2334
Imsland et al. 2000b	Countergradient variation in growth and food conversion efficiency of juvenile turbot	2000	Actinopterygii	Scophthalmus maximus	latitude	2	physiological	counter	both	3	4	CG	1333
Purchase and Brown 2000	Interpopulation differences in growth rates and food conversion efficiencies of young Grand Banks and Gulf of Maine Atlantic cod (Gadus morhua)	2000	Actinopterygii	Gadus morhua	latitude	1	physiological	counter	graph	2	2	CG	333
Robinson and Partridge 2001; SA	Temperature and clinal variation in larval growth efficiency in Drosophila melanogaster	2001	Insecta	Drosophila melanogaster	latitude	1	physiological	counter	graph	2	2	CG	4365		females and males split between "experiments"
Robinson and Partridge 2001; Aus	Temperature and clinal variation in larval growth efficiency in Drosophila melanogaster	2001	Insecta	Drosophila melanogaster	latitude	1	physiological	counter	graph	2	2	CG	2865		females and males split between "experiments"
Chapin and Oechel 1983	Photosynthesis, respiration, and phosphate absorption by Carex aquatilis ecotypes along latitudinal and local environmental gradients	1983	Liliopsida	Carex aquatilis	soil phosphate level	1	physiological	counter	graph	4	6	RT
Vernberg and Costlow 1966; pugnax	Studies on the Physiological Variation between Tropical and Temperate-Zone Fiddler Crabs of the Genus Uca. IV. Oxygen Consumption of Larvae and Young Crabs Reared in the Laboratory	1966	Malacostraca	Minuca pugnax	latitude	1	physiological	counter	table	2	5	CG			data for Uca pugnax
Vernberg and Costlow 1966; pugilator	Studies on the Physiological Variation between Tropical and Temperate-Zone Fiddler Crabs of the Genus Uca. IV. Oxygen Consumption of Larvae and Young Crabs Reared in the Laboratory	1966	Malacostraca	Uca pugilator	latitude	1	physiological	counter	table	3	3	CG			data for Uca pugilator
Vernberg 1959	STUDIES ON THE PHYSIOLOGICAL VARIATION BETWEEN TROPICAL AND TEMPERATE ZONE FIDDLER CRABS OF THE GENUS UCA. II. OXYGEN CONSUMPTION OF WHOLE ORGANISMS	1959	Malacostraca	Minuca rapax	latitude	1	physiological	counter	table	2	4	CG
Armbruster and Conn 2006	Geographic Variation of Larval Growth in North American Aedes albopictus	2006	Insecta	Aedes albopictus	latitude	3	physiological	counter	graph	3	3	CG	1445
Blanckenhorn 1991; RT	Life-history difference in adjacent water strider populations: phenotypic plasticity or heritable responses to stream temperature?	1991	Insecta	Aquarius remigis	temperature	1	physiological	counter	table	2	2	RT
Blanckenhorn 1991; CG	Life-history difference in adjacent water strider populations: phenotypic plasticity or heritable responses to stream temperature?	1991	Insecta	Aquarius remigis	temperature	1	physiological	counter	table	2	7	CG
Boman et al. 2008	Quantitative genetic approach for assessing invasiveness: geographic and genetic variation in life-history traits	2008	Insecta	Leptinotarsa decemlineata	latitude	1	physiological	counter	table	4	2	CG	2082
Schutze and Clarke 2008	Converse Bergmann cline in a Eucalyptusherbivore, Paropsis atomaria Olivier (Coleoptera: Chrysomelidae): phenotypic plasticity or local adaptation?	2008	Insecta	Paropsis atomaria	latitude	1	physiological	counter	graph	2	4	CG	1204
DiMichele and Westerman 1997	Geographic variation in development rate between populations of the teleost Fundulus heteroclitus	1997	Actinopterygii	Fundulus heteroclitus	latitude	1	physiological	counter	table	2	2	CG	1318
Purchase and Brown 2001	Stock‐specific changes in growth rates, food conversion efficiencies, and energy allocation in response to temperature change in juvenile Atlantic cod	2001	Actinopterygii	Gadus morhua	latitude	1	physiological	counter	graph	2	2	CG	444
Billerbeck et al. 2000	Adaptive variation in energy acquisition and allocation among latitudinal populations of the Atlantic silverside	2000	Actinopterygii	Menidia menidia	latitude	1	physiological	counter	graph	2	2	CG
Kinnison et al. 2001	MIGRATORY COSTS AND THE EVOLUTION OF EGG SIZE AND NUMBER IN INTRODUCED AND INDIGENOUS SALMON POPULATIONS	2001	Actinopterygii	Oncorhynchus tshawytscha	migration distance	1	physiological	counter	table	2	3	both
Trussel 2000	PHENOTYPIC CLINES, PLASTICITY, AND MORPHOLOGICAL TRADE‐OFFS IN AN INTERTIDAL SNAIL	2000	Gastropoda	Littorina obtusata	latitude	2	physiological	co	graph	2	2	RT	250
Day et al. 1994	A COMPARISON OF TWO STICKLEBACKS	1994	Actinopterygii	Gasterosteus aculeatus	prey type	4	physiological	co	graph	2	2	CG
Arendt and Reznick 2005	Evolution of juvenile growth rates in female guppies (Poecilia reticulata): predator regime or resource level?	2005	Actinopterygii	Poecilia reticulata	resource availability	1	physiological	co	graph	4	2	RT
Bradford and Roff 1995	Genetic and phenotypic sources of life history variation along a cline in voltinism in the cricket Allonemobius socius	1995	Insecta	Allonemobius socius	latitude	1	life history	co	graph	2	2	CG
Jasienski 2009	COGRADIENT PLASTICITY OF GROWTH IN MONTANE AND LOWLAND LARVAE OF RANA TEMPORARIA L. AT TWO LEVELS OF TEMPERATURE	2009	Amphibia	Rana temporaria	elevation	3	physiological	co	graph	2	2	CG		925
Poykko and Tammaru 2010	Countergradient vs. cogradient variation in growth and diapause in a lichen‐feeding moth, Eilema depressum (Lepidoptera: Arctiidae)	2010	Insecta	Eilema depressa	latitude	2	physiological	both	graph	2	4	CG	810
Stalhandske et al. 2014	Variation in two phases of post‐winter development of a butterfly	2014	Insecta	Anthocharis cardamines	latitude	1	physiological	co	graph	3	4	CG	501
Luquet et al. 2019	Post‐glacial colonization routes coincide with a life‐history breakpoint along a latitudinal gradient	2019	Amphibia	Rana arvalis	latitude	3	physiological	both	graph	5	2	CG	805
Parsons and Joern 2014	Life history traits associated with body size covary along a latitudinal gradient in a generalist grasshopper	2014	Insecta	Melanoplus femurrubrum	latitude	3	physiological	counter	graph	4	3	CG	1891
Tüzün et al. 2017	Microgeographic differentiation in thermal performance curves between rural and urban populations of an aquatic insect	2017	Insecta	Coenagrion puella	urbanisation	1	physiological	counter	graph	2	5	CG
Laurila et al. 2003	Influence of seasonal time constraints on growth and development of common frog tadpoles: a photoperiod experiment	2003	Amphibia	Rana temporaria	latitude	4	physiological	counter	graph	2	2	CG	801
Joyce 2002	The survival, longevity, diet and development of mountain stone weta Hemideina maori in the Rock and Pillar Range, New Zealand	2002	Insecta	Hemideina maori	elevation	2	physiological	counter	graph	2	2	CG		300
Grether et al. 2005	Countergradient variation in the sexual coloration of guppies (Poecilia Reticulata): Drosopterin synthesis balances carotenoid availability	2005	Actinopterygii	Poecilia reticulata	carotenoid availability	1	physiological	counter	graph	3	3	CG
Hutchings et al. 2007	Genetic variation in life-history reaction norms in a marine fish	2007	Actinopterygii	Gadus morhua	temperature	1	physiological	co	graph	2	2	CG
Oromi et al. 2015	Variation of growth rate and survival in embryos and larvae of Rana temporaria populations from the Pyrenees	2015	Amphibia	Rana temporaria	temperature	1	physiological	co	graph	2	3	CG	0.56		560 m distance
Gorton et al. 2018	Little plant, big city: a test of adaptation to urban environments in common ragweed (Ambrosia artemisiifolia)	2018	Asteraceae	Ambrosia artemisiifolia	urbanisation	1	physiological	counter	graph	2	2	CG
Kivela et al. 2012	Genetic and phenotypic variation in juvenile development in relation to temperature and developmental pathway in a geometrid moth	2012	Insecta	Cabera exanthemata	latitude	1	physiological	co	graph			CG
Kivela et al. 2012	Genetic and phenotypic variation in juvenile development in relation to temperature and developmental pathway in a geometrid moth	2012	Insecta	Cabera exanthemata	latitude	1	physiological	counter	graph			CG
Robinson 2013	Evolution of growth by genetic accommodation in Icelandic freshwater stickleback	2013	Actinopterygii	Gasterosteus aculeatus	salinity	1	physiological	counter	graph	2	2	CG
Richter-Boix et al. 2010	Local selection modifies phenotypic divergence among Rana temporaria populations in the presence of gene flow	2010	Amphibia	Rana temporaria	shade cover	2	physiological	counter	graph	5	2	CG			shade was used as proxy for temp so no lat/long to measure over
Kong et al. 2019	Linking thermal adaptation and life-history theory explains latitudinal patterns of voltinism	2019	Insecta	Warramaba whitei	latitude	1	physiological	co	table	2	2	CG			unclear distance, data was collected from supplementary r script (war16)
X and Stoks 2019	Temperature variation makes an ectotherm more sensitive to global warming unless thermal evolution occurs	2019	Insecta	Ischnura elegans	latitude	1	physiological	co	graph	2	2	CG			only used DTF 0 treatment, used multiple populations for each group (e.g. south) so can't collect proper distance	This and Debeker and stoks looks like they were the same experiment and should probably be treated as a single "study"	Verheyen and Stoks 2019, recoded as X and Stoks
X and Stoks 2019	Pace of life syndrome under warming and pollution: integrating life history, behavior, and physiology across latitudes	2019	Insecta	Ischnura elegans	latitude	1	physiological	co	graph	2	2	CG			used multiple populations for each group (e.g. south) so can't collect proper distance	This and Verheyen and stoks looks like they were the same experiment and should probably be treated as a single "study"	Debeker and Stoks 2019, , recoded as X and Stoks
Sniegula et al. 2012	Growth Pattern Responses to Photoperiod across Latitudes in a Northern Damselfly	2012	Insecta	Coenagrion johanssoni	photoperiod	1	physiological	counter	graph	2	2	CG
Albecker and McCoy 2019	Local adaptation for enhanced salt tolerance reduces non-adaptive plasticity caused by osmotic stress	2019	Amphibia	Hyla cinerea	salinity	2	physiological	counter	graph	2	2	CG
Aichelman et al. 2019	Adaptive signatures in thermal performance of the temperate coral Astrangia poculata	2019	Anthozoa	Astrangia poculata	latitude	1	physiological	counter	graph	2	1	CG	545
Manyak-Davis et al. 2013	The Relative Importance of Predation Risk and Water Temperature in Maintaining Bergmann's Rule in a Marine Ectotherm	2013	Malacostraca	Idotea balthica	latitude	2	physiological	both	graph	2	2	CG
Li et al. 2018b	Phenotypic Consequences of Embryonic Responses to Developmental Temperatures in Two Latitudinally Separated Populations of Asian Yellow Pond Turtles	2018	Reptilia	Mauremys mutica	latitude	3	physiological	both	graph	2	2	CG	702
Richter-Boix et al. 2015	Local divergence of thermal reaction norms among amphibian populations is affected by pond temperature variation	2015	Amphibia	Rana arvalis	shade cover	2	physiological	counter	graph	7	2	CG
Solomon et al. 2015	Evidence of Countergradient Variation in Growth of Spotted Gars from Core and Peripheral Populations	2015	Actinopterygii	Lepisosteus oculatus	latitude	2	physiological	counter	graph	2	3	CG
Handelsman et al. 2013	Predator-Induced Phenotypic Plasticity in Metabolism and Rate of Growth: Rapid Adaptation to a Novel Environment	2013	Actinopterygii	Poecilia reticulata	predator	1	physiological	counter	graph	2	2	CG
Rooke et al. 2017	Thermal physiology of native cool-climate, and non-native warm-climate Pumpkinseed sunfish raised in a common environment	2017	Actinopterygii	Lepomis gibbosus	temperature	1	physiological	counter	graph	2	3	CG			native vs. non-native fish
